# ATML1-GIR1-TPL/TPR transcriptional repression module controls glucosinolates and giant cells in *Arabidopsis thaliana* sepals

**DOI:** 10.64898/2026.06.03.724713

**Authors:** Lauren E. Apprill, Bilal Ahmad, Aytug Ulutas, Amanda Agosto Ramos, Sumin Na, Samira R. Laytimi, Ayianna K. Bailey, Adara L. Warner, Titus R. Neumann, Young-Jin Lee, Brandon L. Garcia, Daniel J. Kliebenstein, Kathrin Schrick

## Abstract

Glucosinolates (GSLs) are sulfur- and nitrogen-containing secondary metabolites that serve as defense compounds in Arabidopsis and other members of the Brassicales. Although the enzymatic pathway that produces GSLs is well-studied, the upstream mechanisms that control their tissue-specific synthesis are poorly understood. We identified a novel repression module that transcriptionally regulates GSL levels in sepals, the modified leaves that protect reproductive tissues within the floral bud. GLABRA2 (GL2) INTERACTING REPRESSOR1 (GIR1) interacts directly with *Arabidopsis thaliana* MERISTEM LAYER1 (ATML1), an HD-Zip IV transcription factor known to be required for giant cell formation in the sepal epidermis. This interaction requires a predicted Zn finger of GIR1 and the C-terminal START adjacent domain (STAD) of ATML1. The *gir1* loss-of-function mutants exhibit excess giant cells, in contrast to *atml1* mutants which display fewer giant cells, supporting the role of GIR1 as a negative regulator of ATML1. We confirmed that GIR1 interacts with TOPLESS (TPL) and TOPLESS-RELATED (TPR) corepressors, and coimmunoprecipitation demonstrated that GIR1 acts as an adaptor protein connecting ATML1 and TPL/TPR. RNA sequencing revealed that numerous genes involved in GSL biosynthesis, including the key transcriptional regulator MYB29, are upregulated in *gir1* mutants. Consistent with the transcriptomic data, chemical analysis revealed that *gir1* mutants display elevated GSL levels in sepals. Mass spectrometry imaging confirmed high GSL accumulation in *gir1* sepals compared to wild type and *atml1*. Overall, our findings uncover a previously unrecognized link between cell expansion and GSL metabolism, suggesting strategies for engineering plants with cell-type specific GSL profiles.

**Significance Statement:** Plants belonging to the order Brassicales produce sulfur-containing glucosinolate (GSL) metabolites that serve in defense against herbivory. In cruciferous vegetables such as broccoli and kale, these compounds contribute to their unique flavors and health-promoting attributes. In agriculturally important oilseed crops, they affect the palatability of animal feeds. Here, we identified a novel transcriptional regulatory module that controls GSL biosynthesis in the epidermis of the sepal, the floral organ that protects the reproductive tissues. This regulatory module also controls cell expansion of specific cell types in the sepal, demonstrating a surprising connection between cell growth and a chemical defense pathway in plants. Our results suggest strategies for engineering crops with tissue-specific GSL profiles to fit agronomic needs.
