## Supplemental Datasets S8-S9 for "ATML1-GIR1-TPL/TPR transcriptional repression module controls glucosinolates and giant cells in *Arabidopsis thaliana* sepals"

### Sheet: Dataset S8
Dataset S8. Chemical analysis of glucosinolate (GSL) contents of mutants performed by HPLC-DAD. Quantification of GSL is shown for extracts from gir1, gir2, and atml1 mutant sepals and buds without (w/o) sepals in comparison to wild type (WT). Full names of GSL compounds and information on their properties are given in Table S3. GSLs were quantified from absorbance peaks.
Genotype and replicate #	Tissue	3MSOP	4MSOB	5MSOP	4OHI3M	7MSOH	4MTB	8MSOO	I3M		3MSOP AVG	STDEV	4MSOB AVG	STDEV	5MSOP AVG	STDEV	4OHI3M AVG	STDEV	7MSOH AVG	STDEV	4MTB AVG	STDEV	8MSOO AVG	STDEV	I3M AVG	STDEV
WT__1_s	80 sepals	27.9103	259.607	14.8317				19.3471	57.2227		28.0463	5.39445	285.735	49.1974	15.7085	1.64297							21.4673	4.64867	71.9387	18.6688
WT__2_s	80 sepals	34.0579	330.843	17.1159				23.3273	94.419
WT__3_s	80 sepals	20.3082	226.381					17.3349	51.5443
WT__4_s	80 sepals	32.0295	342.159	17.0569				28.7508	87.6472
WT__5_s	80 sepals	25.9254	269.686	13.8295				18.5761	68.8602
gir1__1_s	80 sepals	47.3539	678.828	27.8092		11.8824		55.3268	162.289		53.3229	5.34952	758.816	91.3159	27.3745	2.93186			11.7566	0.5429			48.6706	9.04117	157.58	17.9933
gir1__2_s	80 sepals	57.3854	842.443	28.6661		12.2256		55.9016	171.849
gir1__3_s	80 sepals	58.27	833.212	29.861		11.1619		46.8363	164.906
gir1__4_s	80 sepals	50.2822	680.781	23.1617				36.6178	131.278
gir2__1_s	80 sepals	29.7954	255.652	17.2089				45.8761	96.1746		18.8812	6.27164	227.612	25.8911	15.3712	1.63477							34.5073	7.60196	69.9176	16.8721
gir2__2_s	80 sepals	18.6202	235.082	14.8256				31.9625	51.2203
gir2__3_s	80 sepals	15.6174	235.879	14.0789				36.3067	69.9544
gir2__4_s	80 sepals	14.8752	225.883					33.4244	72.0691
gir2__5_s	80 sepals	15.498	185.564					24.9667	60.1694
atml1__1_s	80 sepals	13.8786	186.534	14.1774		10.8511		55.4394	111.91		14.6945	1.10633	160.108	15.6509	14.1774				10.8511				31.0421	14.3639	76.4668	20.7385
atml1__2_s	80 sepals	15.7021	161.923					29.7015	62.916
atml1__3_s	80 sepals		151.439					27.368	77.3755
atml1__4_s	80 sepals	13.6055	152.718					25.019	68.205
atml1__5_s	80 sepals	15.5917	147.925					17.6825	61.9273
WT__1_b	20 buds w/o sepals	125.107	1197.11	51.7487	62.5437	22.1013	61.8859	94.3717	541.892		77.7508	37.6057	930.994	365.62	34.8511	13.695	42.3051	17.149	17.0015	4.83877	44.236	18.9192	63.4131	27.4792	320.269	179.419
WT__2_b	20 buds w/o sepals	86.3129	1181.16	38.7318	49.3993	16.4284	48.2004	73.9239	366.267
WT__3_b	20 buds w/o sepals	63.2684	932.039	29.2686	33.5782	12.4748	49.4443	55.6507	255.49
WT__4_b	20 buds w/o sepals	36.3151	413.664	19.6555	23.6991		17.4134	29.7061	117.429
gir1__1_b	20 buds w/o sepals	67.9125	660.156	35.1525	45.9301	20.8953	51.8166	82.4996	394.238		51.6973	13.1053	526.378	124.978	28.0602	6.70151	36.8395	6.76714	17.4862	3.37054	40.6403	15.9249	61.5409	20.249	254.29	97.5416
gir1__2_b	20 buds w/o sepals	53.3382	542.754	28.9874	41.3572	16.0084	44.9098	63.5782	280.368
gir1__3_b	20 buds w/o sepals	55.6121	585.809	30.9574	31.8516	19.5547	53.5424	74.6571	251.234
gir1__4_b	20 buds w/o sepals	50.0061	518.588	28.1021	35.5371	13.4866	38.775	57.1337	220.253
gir1__5_b	20 buds w/o sepals	31.6177	324.584	17.1019	29.5215		14.1578	29.8358	125.356
gir2__1_b	20 buds w/o sepals	97.82	1034.63	49.4466	45.4059	41.7875	54.2315	176.711	332.036		65.6452	24.9133	821.084	275.239	37.0568	11.6198	34.2094	9.32807	24.7112	10.7168	40.9592	19.726	117.376	42.6117	229.477	70.3652
gir2__2_b	20 buds w/o sepals	69.1279	813.346	40.6527	38.5666	18.3668	63.5754	121.178	247.448
gir2__3_b	20 buds w/o sepals	77.3275	1111.35	44.5459	38.025	28.3773	44.1114	134.035	241.637
gir2__4_b	20 buds w/o sepals	51.4183	731.259	29.9034	23.6413	19.7991	28.3956	89.0325	160.632
gir2__5_b	20 buds w/o sepals	32.5323	414.833	20.7354	25.4082	15.2254	14.4822	65.9259	165.631
atml1__1_b	20 buds w/o sepals	89.2554	1005.81	54.2266	41.1547	47.5142	48.9356	251.058	491.114		77.0133	16.1116	923.54	241.3	42.9625	8.63235	36.3487	8.47143	30.4593	10.6692	42.0076	17.7319	152.771	62.767	303.294	133.993
atml1__2_b	20 buds w/o sepals	91.403	1278.52	45.0207	39.569	30.4977	67.2917	166.222	382.406
atml1__3_b	20 buds w/o sepals	83.2184	903.119	46.2554	44.9975	31.0787	42.1279	146.63	275.543
atml1__4_b	20 buds w/o sepals	67.7982	795.253	37.6617	32.4701	23.5013	30.7245	112.314	204.994
atml1__5_b	20 buds w/o sepals	53.3916	635.004	31.6483	23.5523	19.7047	20.9583	87.6328	162.412

### Sheet: Dataset S9
Dataset S9. Chemical analysis of glucosinolate (GSL) contents of transgenic lines performed by HPLC-DAD. Quantification of GSL is shown for extracts from transgenic gir1 mutant lines carrying stable wild-type pGIR1:GIR1 and mutant pGIR:gir1C71A transgenes. Extracts from sepals versus buds without (w/o) sepals are listed. Full names of GSL compounds and information on their properties are given in…
Genotype and replicate #	Tissue	3MSOP	4MSOB	5MSOP	4OHI3M	7MSOH	4MTB	8MSOO	I3M		3MSOP AVG	STDEV	4MSOB AVG	STDEV	5MSOP AVG	STDEV	4OHI3M AVG	STDEV	7MSOH AVG	STDEV	4MTB AVG	STDEV	8MSOO AVG	STDEV	I3M AVG	STDEV
pGIR1:GIR1__1_s	80 sepals	30.9195	341.797					21.4739	67.3628		31.4725	5.23739	358.211	56.038									22.8798	2.64672	77.6921	13.0947
pGIR1:GIR1__2_s	80 sepals	36.4107	403.489					26.777	81.8851
pGIR1:GIR1__3_s	80 sepals	23.1564	274.413					19.6317	60.7985
pGIR1:GIR1__4_s	80 sepals	31.4196	356.433					23.357	91.5554
pGIR1:GIR1__5_s	80 sepals	35.4562	414.923					23.1597	86.8585
pGIR1:gir1_C71A__1_s	80 sepals	44.6355	529.118	12.1015				20.076	110.788		77.5003	33.4761	1067.2	427.071	25.5881	11.1417			11.3762	3.95379			42.9343	21.8564	226.872	108.945
pGIR1:gir1_C71A__2_s	80 sepals	62.6913	776.592	17.0324		8.81767		39.3134	165.703
pGIR1:gir1_C71A__3_s	80 sepals	128.152	1632.45	39.4516		17.1938		79.0125	400.624
pGIR1:gir1_C71A__4_s	80 sepals	93.52	1225.06	32.49		8.97322		34.428	222.992
pGIR1:gir1_C71A__5_s	80 sepals	58.5022	1172.79	26.8648		10.52		41.8416	234.252
pGIR1:GIR1__1_b	20 buds w/o sepals	116.841	2374.23	59.9167		32.7227	26.458	133.73	569.171		119.089	42.2859	1989.9	826.148	49.7014	23.2397	11		27.6842	12.9023	25.2729	7.58059	121.559	54.9765	478.837	189.048
pGIR1:GIR1__2_b	20 buds w/o sepals	134.839	2878.65	67.6224		44.8049	34.3	194.454	649.825
pGIR1:GIR1__3_b	20 buds w/o sepals	107.213	1493.66	33.5588		19.5555	23.5455	91.6068	346.351
pGIR1:GIR1__4_b	20 buds w/o sepals	60.1508	812.655	17.2252		11.1068	13.6825	48.1116	214.785
pGIR1:GIR1__5_b	20 buds w/o sepals	176.4	2390.32	70.1839	11.401	30.2312	28.3787	139.893	614.052
pGIR1:gir1_C71A__1_b	20 buds w/o sepals	83.5035	1425.8	37.5737		13.0088	34.5071	50.5662	438.196		88.4936	10.8893	1447.22	169.3	38.23	4.19637	10		13.0804	2.02392	33.9658	4.31488	52.0048	10.9315	442.897	56.5745
pGIR1:gir1_C71A__2_b	20 buds w/o sepals	92.1755	1707.19	43.5934		16.0217	39.3668	67.7406	531.724
pGIR1:gir1_C71A__3_b	20 buds w/o sepals	72.2828	1256.2	33.3141		13.4161	35.2119	55.5129	416.396
pGIR1:gir1_C71A__4_b	20 buds w/o sepals	94.1223	1356.42	35.4143		10.3646	27.4035	37.7411	378.533
pGIR1:gir1_C71A__5_b	20 buds w/o sepals	100.384	1490.51	41.2544	10.3653	12.5906	33.3396	48.4632	449.636
